# Tomato Prosystemin is much more than a simple Systemin precursor

**DOI:** 10.1101/2021.09.15.460427

**Authors:** Donata Molisso, Mariangela Coppola, Martina Buonanno, Ilaria Di Lelio, Simona Maria Monti, Chiara Melchiorre, Angela Amoresano, Giandomenico Corrado, John Paul Delano Frier, Andrea Becchimanzi, Francesco Pennacchio, Rosa Rao

## Abstract

Systemin (Sys) is an octadecapeptide which, upon wounding, is released from the carboxy terminus of its precursor, prosystemin(ProSys) to promote plant defenses. Recent findings on the disordered structure of ProSysprompted us to investigate a putative biological role of the whole precursor deprived of Sys peptide. We produced transgenic tomato plants expressing a truncated *ProSys* gene in which the exon coding for Sys was removed and compared their defense response with that induced by the exogenous application of the recombinant deleted ProSys[ProSys_(1-178)_].By combining protein structure analyses, transcriptomic analysis, gene expression profiling and bioassays with different pests we demonstrate that the truncated ProSys, that does not induce the endogenous *ProSys* gene, promotes defense barriers in tomato plants through a hormone independent defense pathway, likely associated with the production of oligogalacturonides (OGs). Both transgenic and plants treated with the recombinant protein showed the modulation of the expression of genes linked with defense responses and resulted protected against the lepidopteran pest *Spodoptera littoralis* and the fungus *Botrytis cinerea*. Our results suggest that the overall function of the wild type prosystemin is more complex than previously shown as it might activate at least two tomato defense pathways: the well-known Sys-dependent pathway connected with the induction of JA biosynthesis and the successive activation of a set of defense-related genes and the ProSys_(1-178)_-dependent pathway associated with OGs production leading to the OGs mediate plant immunity.
