## Supplementary Table S6 for "Tomato Prosystemin is much more than a simple Systemin precursor"

### Sheet: blast2go_kegg_20170209_1304
Table S6. KEGG analysis of the differentially expressed genes. Mapping of enzymatic activities (Enzyme and Enzyme ID) of the DEGs (Sequence ID) in the KEGG pathways (Pathway).
Enzyme	Pathway	Pathway ID	Seqs in Pathway	Sequence ID
ec:6.4.1.2 - carboxylase	Aflatoxin biosynthesis, Propanoate metabolism, Biosynthesis of antibiotics, Fatty acid biosynthesis, Carbon fixation pathways in prokaryotes, Pyruvate metabolism, Tetracycline biosynthesis	map00254, map00640, map01130, map00061, map00720, map00620, map00253	2	gi|13677882|gb|BG626409.1|BG626409, gi|8104144|gb|AW928749.1|AW928749
ec:3.2.1.14 - chitodextrinase	Amino sugar and nucleotide sugar metabolism	map00520	8	gi|5893283|gb|AW034527.1|AW034527, gi|14688720|gb|BI210996.1|BI210996, gi|5890597|gb|AW031841.1|AW031841, gi|225924431|gb|GO373278.1|GO373278, gi|225313786|dbj|AK320732.1|, TA36177_4081, gi|14687420|gb|BI209696.1|BI209696, gi|225317642|dbj|AK322999.1|
ec:6.1.1.14 - ligase	Aminoacyl-tRNA biosynthesis	map00970	1	TC241982
ec:6.1.1.5 - ligase	Aminoacyl-tRNA biosynthesis	map00970	1	TA56052_4081
ec:6.1.1.3 - ligase	Aminoacyl-tRNA biosynthesis	map00970	1	gi|225322132|dbj|AK326148.1|
ec:6.1.1.9 - ligase	Aminoacyl-tRNA biosynthesis	map00970	2	gi|117690168|gb|DB723662.1|DB723662, gi|8108883|gb|AW933386.1|AW933386
ec:3.1.3.2 - phosphatase	Aminobenzoate degradation	map00627	3	gi|225318310|dbj|AK323467.1|, gi|14688815|gb|BI211091.1|BI211091, gi|116644769|gb|DV105103.2|DV105103
ec:4.1.1.7 - decarboxylase	Aminobenzoate degradation	map00627	1	gi|10937975|gb|AF029349.2|
ec:2.6.1.19 - transaminase	beta-Alanine metabolism, Propanoate metabolism, Butanoate metabolism, Alanine, aspartate and glutamate metabolism	map00410, map00640, map00650, map00250	1	gi|399615|gb|L24012.1|TOMTRALTAL
ec:4.1.1.15 - decarboxylase	beta-Alanine metabolism, Taurine and hypotaurine metabolism, Butanoate metabolism, Alanine, aspartate and glutamate metabolism	map00410, map00430, map00650, map00250	2	gi|171854576|dbj|AB359913.1|, gi|7336255|gb|AW623228.1|AW623228
ec:1.14.18.1 - monophenol monooxygenase	Betalain biosynthesis, Isoquinoline alkaloid biosynthesis, Riboflavin metabolism, Tyrosine metabolism	map00965, map00950, map00740, map00350	1	gi|18262180|gb|BM410550.1|BM410550
ec:4.1.1.39 - carboxylase	Biosynthesis of antibiotics, Glyoxylate and dicarboxylate metabolism, Carbon fixation in photosynthetic organisms	map01130, map00630, map00710	5	TA35934_4081, gi|52619244|gb|AJ831983.1|AJ831983, gi|5896175|gb|AW037505.1|AW037505, TA35869_4081, gi|5898374|gb|AW039620.1|AW039620
ec:2.5.1.19 - 1-carboxyvinyltransferase	Biosynthesis of antibiotics, Phenylalanine, tyrosine and tryptophan biosynthesis	map01130, map00400	1	gi|170373|gb|M21071.1|TOMAROA
ec:5.4.99.18 - ribonucleotide mutase	Biosynthesis of antibiotics, Purine metabolism	map01130, map00230	1	gi|117695035|gb|DB718833.1|DB718833
ec:1.11.1.6 - equilase	Biosynthesis of antibiotics, Tryptophan metabolism, Glyoxylate and dicarboxylate metabolism	map01130, map00380, map00630	2	gi|225313385|dbj|AK320529.1|, TA36616_4081
ec:6.2.1.2 - ligase	Butanoate metabolism	map00650	1	gi|225314508|dbj|AK327858.1|
ec:3.5.1.1 - asparaginase II	Cyanoamino acid metabolism, Alanine, aspartate and glutamate metabolism	map00460, map00250	1	gi|47105853|gb|BT014438.1|
ec:1.14.17.4 - oxidase	Cysteine and methionine metabolism	map00270	4	gi|6533124|gb|AW221440.1|AW221440, gi|225314743|dbj|AK328092.1|, gi|58237762|gb|BP894291.1|BP894291, gi|9504720|gb|BE460418.1|BE460418
ec:2.1.1.13 - synthase	Cysteine and methionine metabolism, One carbon pool by folate, Selenocompound metabolism	map00270, map00670, map00450	1	gi|117714600|gb|DB685142.1|DB685142
ec:2.1.1.14 - S-methyltransferase	Cysteine and methionine metabolism, Selenocompound metabolism	map00270, map00450	3	gi|16249715|gb|BI935243.1|BI935243, gi|117714600|gb|DB685142.1|DB685142, gi|7410752|gb|AW649514.1|AW649514
ec:1.1.1.205 - dehydrogenase	Drug metabolism - other enzymes, Purine metabolism	map00983, map00230	1	gi|225321731|dbj|AK325771.1|
ec:1.1.1.100 - reductase	Fatty acid biosynthesis, Biotin metabolism, Biosynthesis of unsaturated fatty acids	map00061, map00780, map01040	1	gi|225316730|dbj|AK328694.1|
ec:1.14.11.9 - 3-dioxygenase	Flavonoid biosynthesis	map00941	1	gi|47105767|gb|BT014352.1|
ec:2.3.1.74 - synthase	Flavonoid biosynthesis	map00941	1	gi|225321370|dbj|AK319208.1|
ec:1.1.1.219 - 4-reductase	Flavonoid biosynthesis	map00941	1	gi|410489|emb|Z18277.1|
ec:1.14.13.88 - 3',5'-hydroxylase	Flavonoid biosynthesis, Flavone and flavonol biosynthesis	map00941, map00944	1	gi|225314673|dbj|AK328022.1|
ec:4.1.2.13 - aldolase	Fructose and mannose metabolism, Methane metabolism, Biosynthesis of antibiotics, Glycolysis / Gluconeogenesis, Carbon fixation in photosynthetic organisms, Pentose phosphate pathway	map00051, map00680, map01130, map00010, map00710, map00030	1	gi|226816337|gb|GH999693.1|GH999693
ec:3.2.1.23 - lactase (ambiguous)	Galactose metabolism, Sphingolipid metabolism, Other glycan degradation, Glycosphingolipid biosynthesis - ganglio series, Glycosaminoglycan degradation	map00052, map00600, map00511, map00604, map00531	1	gi|225321374|dbj|AK319204.1|
ec:3.2.1.20 - maltase	Galactose metabolism, Starch and sucrose metabolism	map00052, map00500	1	gi|38322938|emb|AJ606313.1|
ec:1.11.1.11 - peroxidase	Glutathione metabolism, Ascorbate and aldarate metabolism	map00480, map00053	1	gi|148537901|dbj|AK246667.1|
ec:4.1.1.17 - decarboxylase	Glutathione metabolism, Biosynthesis of antibiotics, Arginine and proline metabolism	map00480, map01130, map00330	1	gi|10937975|gb|AF029349.2|
ec:6.3.2.2 - ligase	Glutathione metabolism, Cysteine and methionine metabolism	map00480, map00270	1	gi|2407614|gb|AF017983.1|
ec:2.5.1.18 - transferase	Glutathione metabolism, Drug metabolism - cytochrome P450, Metabolism of xenobiotics by cytochrome P450	map00480, map00982, map00980	3	gi|225316617|dbj|AK328581.1|, gi|5276265|gb|AI778224.1|AI778224, gi|62930458|gb|BW688047.1|BW688047
ec:3.1.1.3 - lipase	Glycerolipid metabolism	map00561	1	gi|32181348|gb|AY125865.1|AY125865
ec:3.1.4.46 - phosphodiesterase	Glycerophospholipid metabolism	map00564	2	TA38274_4081, gi|117678482|gb|DB711461.1|DB711461
ec:2.4.1.198 - N-acetylglucosaminyltransferase	Glycosylphosphatidylinositol (GPI)-anchor biosynthesis	map00563	1	gi|225321482|dbj|AK319349.1|
ec:4.1.3.1 - lyase	Glyoxylate and dicarboxylate metabolism	map00630	2	gi|225320176|dbj|AK324546.1|, gi|7410885|gb|AW649647.1|AW649647
ec:1.4.7.1 - synthase (ferredoxin)	Glyoxylate and dicarboxylate metabolism, Nitrogen metabolism	map00630, map00910	2	gi|58250933|gb|BP907462.1|BP907462, gi|58253021|gb|BP909550.1|BP909550
ec:3.1.3.56 - 5-phosphatase	Inositol phosphate metabolism, Phosphatidylinositol signaling system	map00562, map04070	1	gi|16249699|gb|BI935227.1|BI935227
ec:1.10.3.1 - oxidase	Isoquinoline alkaloid biosynthesis, Tyrosine metabolism	map00950, map00350	3	gi|18262180|gb|BM410550.1|BM410550, TA35655_4081, gi|47104573|gb|BT013158.1|
ec:1.14.14.1 - monooxygenase	Linoleic acid metabolism, Steroid hormone biosynthesis, Caffeine metabolism, Fatty acid degradation, Arachidonic acid metabolism, Drug metabolism - cytochrome P450, Tryptophan metabolism, Aminobenzoate degradation, Retinol metabolism, Metabolism of xenobiotics by cytochrome P450	map00591, map00140, map00232, map00071, map00590, map00982, map00380, map00627, map00830, map00980	3	TA36166_4081, gi|9456820|gb|BE451317.1|BE451317, TA36170_4081
ec:2.1.1.43 - N-methyltransferase	Lysine degradation	map00310	1	TA55020_4081
ec:4.1.1.25 - decarboxylase	Methane metabolism, Isoquinoline alkaloid biosynthesis, Tyrosine metabolism	map00680, map00950, map00350	1	TC230715
ec:6.2.1.1 - ligase	Methane metabolism, Propanoate metabolism, Biosynthesis of antibiotics, Glycolysis / Gluconeogenesis, Carbon fixation pathways in prokaryotes, Pyruvate metabolism	map00680, map00640, map01130, map00010, map00720, map00620	1	gi|225314508|dbj|AK327858.1|
ec:1.1.1.1 - dehydrogenase	Naphthalene degradation, Biosynthesis of antibiotics, Glycine, serine and threonine metabolism, Glycolysis / Gluconeogenesis, Fatty acid degradation, Drug metabolism - cytochrome P450, Retinol metabolism, alpha-Linolenic acid metabolism, Metabolism of xenobiotics by cytochrome P450, Tyrosine metabolism, Chloroalkane and chloroalkene degradation	map00626, map01130, map00260, map00010, map00071, map00982, map00830, map00592, map00980, map00350, map00625	1	gi|58238977|gb|BP895506.1|BP895506
ec:1.13.12.16 - monooxygenase	Nitrogen metabolism	map00910	1	gi|225321731|dbj|AK325771.1|
ec:3.2.1.24 - alpha-D-mannosidase	Other glycan degradation	map00511	1	gi|58256014|gb|BP910678.1|BP910678
ec:3.6.3.6 - ATPase	Oxidative phosphorylation	map00190	3	gi|58252324|gb|BP908853.1|BP908853, gi|9789538|gb|AF275745.1|, gi|117723848|gb|DB715393.1|DB715393
ec:1.6.5.3 - reductase (H+-translocating)	Oxidative phosphorylation	map00190	4	TA44875_4081, gi|50892868|gb|AJ785492.1|AJ785492, gi|225315806|dbj|AK328365.1|, gi|117706086|gb|DB725363.1|DB725363
ec:3.6.1.1 - diphosphatase	Oxidative phosphorylation	map00190	2	gi|117712227|gb|DB698620.1|DB698620, gi|47106032|gb|BT014617.1|
ec:3.2.1.67 - 1,4-alpha-galacturonidase	Pentose and glucuronate interconversions	map00040	2	gi|117683773|gb|DB686460.1|DB686460, gi|4385494|gb|AI490123.1|AI490123
ec:3.2.1.15 - pectin depolymerase	Pentose and glucuronate interconversions	map00040	3	gi|117683773|gb|DB686460.1|DB686460, gi|12625227|gb|BG125039.1|BG125039, gi|4385494|gb|AI490123.1|AI490123
ec:1.11.1.7 - lactoperoxidase	Phenylpropanoid biosynthesis	map00940	3	gi|225320941|dbj|AK325152.1|, gi|225319493|dbj|AK329872.1|, gi|62930458|gb|BW688047.1|BW688047
ec:2.7.11.13 - kinase C	Phosphatidylinositol signaling system	map04070	1	gi|7642786|gb|AW735944.1|AW735944
ec:2.5.1.62 - synthase	Porphyrin and chlorophyll metabolism	map00860	1	TA52199_4081
ec:6.6.1.2 - hydrogenobyrinic acid a,c-diamide cobaltochelatase	Porphyrin and chlorophyll metabolism	map00860	1	gi|58252627|gb|BP909156.1|BP909156
ec:6.6.1.1 - chelatase	Porphyrin and chlorophyll metabolism	map00860	1	gi|58252627|gb|BP909156.1|BP909156
ec:1.2.1.70 - reductase	Porphyrin and chlorophyll metabolism	map00860	1	TA37628_4081
ec:3.6.1.3 - adenylpyrophosphatase	Purine metabolism	map00230	3	gi|150438716|gb|ES897315.1|ES897315, gi|47105004|gb|BT013589.1|, gi|47105508|gb|BT014093.1|
ec:2.7.4.8 - kinase	Purine metabolism	map00230	1	gi|18261699|gb|BM410069.1|BM410069
ec:4.1.1.21 - carboxylase	Purine metabolism	map00230	1	gi|117695035|gb|DB718833.1|DB718833
ec:2.7.7.8 - nucleotidyltransferase	Pyrimidine metabolism, Purine metabolism	map00240, map00230	1	gi|8107703|gb|AW932302.1|AW932302
ec:2.7.7.6 - RNA polymerase	Pyrimidine metabolism, Purine metabolism	map00240, map00230	4	gi|117721804|gb|DB710284.1|DB710284, TA42051_4081, gi|225311528|dbj|AK326467.1|, gi|117709245|gb|DB715055.1|DB715055
ec:2.7.7.7 - DNA polymerase	Pyrimidine metabolism, Purine metabolism	map00240, map00230	1	gi|12629709|gb|BG129521.1|BG129521
ec:4.4.1.5 - lyase	Pyruvate metabolism	map00620	1	TA47640_4081
ec:2.3.3.9 - synthase	Pyruvate metabolism, Glyoxylate and dicarboxylate metabolism	map00620, map00630	1	gi|225312980|dbj|AK320322.1|
ec:3.2.1.1 - glycogenase	Starch and sucrose metabolism	map00500	1	gi|10804475|gb|BF050579.1|BF050579
ec:3.1.3.12 - trehalose 6-phosphatase	Starch and sucrose metabolism	map00500	1	gi|7411700|gb|AW650462.1|AW650462
ec:2.4.1.12 - synthase (UDP-forming)	Starch and sucrose metabolism	map00500	5	TA41873_4081, TA37439_4081, gi|47105169|gb|BT013754.1|, TA38690_4081, gi|58249663|gb|BP906192.1|BP906192
ec:2.4.1.29 - synthase (GDP-forming)	Starch and sucrose metabolism	map00500	1	gi|58249663|gb|BP906192.1|BP906192
ec:3.2.1.68 - debranching enzyme	Starch and sucrose metabolism	map00500	1	gi|10804475|gb|BF050579.1|BF050579
ec:3.7.1.2 - beta-diketonase	Styrene degradation, Tyrosine metabolism	map00643, map00350	1	gi|225312166|dbj|AK326904.1|
ec:3.1.3.16 - phosphatase	T cell receptor signaling pathway, Th1 and Th2 cell differentiation	map04660, map04658	1	TA39177_4081
ec:3.6.1.15 - phosphatase	Thiamine metabolism, Purine metabolism	map00730, map00230	1	gi|14683108|gb|BI205384.1|BI205384
ec:4.2.1.33 - dehydratase	Valine, leucine and isoleucine biosynthesis	map00290	1	gi|117709745|gb|DB726077.1|DB726077
